# Spatial patterning of the epigenome during vertebrate gastrulation

**DOI:** 10.1101/2024.02.26.581880

**Authors:** Ana Paula Azambuja, Megan Rothstein, Tatiane Y. Kanno, Marcos Simoes-Costa

## Abstract

A central question in developmental biology is how embryonic cells acquire and store positional information during pattern formation. In vertebrates, this process begins with the localized activation of signaling systems that mediate axial specification. How these spatial cues are recorded within the regulatory landscape of cells has remained unclear. Here, we report that the chromatin landscape of embryonic cells is spatially patterned during gastrulation. Using spatially resolved genomic analysis in avian embryos, we observed that the epigenome becomes organized in gradients of accessibility and activity along the embryonic axes. These chromatin gradients are established within the loci of developmental genes at the onset of gastrulation and can be used to infer the position of cells in the embryo. Our results show that axial specification involves the spatial organization of the epigenome, linking patterns of chromatin activity to the emergence of the embryonic body plan.
