## Supplemental Table 1 for "Spatial patterning of the epigenome during vertebrate gastrulation"

### Sheet: Table_S1
Table S1: Top genes expressed in morphological landmarks, including the anterior neural plate, primitive streak, and notochord identified via tomo-Seq
Gene ID	Tissue Expression	Gene Name
ENSGALG00000000442	anterior neural plate	KCNA2
ENSGALG00000000817	anterior neural plate	ZNF821
ENSGALG00000000893	anterior neural plate	TAT
ENSGALG00000001081	anterior neural plate	TTC34
ENSGALG00000001596	anterior neural plate	MLLT1
ENSGALG00000001859	anterior neural plate
ENSGALG00000002266	anterior neural plate	OGDHL
ENSGALG00000002283	anterior neural plate	MAPKAPK3
ENSGALG00000002329	anterior neural plate	CCL1
ENSGALG00000002646	anterior neural plate	FAM171B
ENSGALG00000002761	anterior neural plate	SIRT1
ENSGALG00000003034	anterior neural plate	SS2
ENSGALG00000003228	anterior neural plate	OARD1
ENSGALG00000003424	anterior neural plate	LMX1A
ENSGALG00000003743	anterior neural plate	VPS37B
ENSGALG00000003819	anterior neural plate
ENSGALG00000004236	anterior neural plate	TRAF3IP1
ENSGALG00000004300	anterior neural plate	PTDSS2
ENSGALG00000004679	anterior neural plate	AKAP10
ENSGALG00000005180	anterior neural plate
ENSGALG00000005336	anterior neural plate	GUK1
ENSGALG00000006033	anterior neural plate	GORASP1
ENSGALG00000006376	anterior neural plate	TMC3
ENSGALG00000006390	anterior neural plate	CRKL
ENSGALG00000006456	anterior neural plate	C14H16orf45
ENSGALG00000006695	anterior neural plate	BCR
ENSGALG00000006955	anterior neural plate	CCNJ
ENSGALG00000007048	anterior neural plate	SYNM
ENSGALG00000007149	anterior neural plate	CYTH3
ENSGALG00000007242	anterior neural plate	SLITRK4
ENSGALG00000007349	anterior neural plate	RASL12
ENSGALG00000007565	anterior neural plate
ENSGALG00000007728	anterior neural plate
ENSGALG00000007803	anterior neural plate
ENSGALG00000008088	anterior neural plate	ACSL4
ENSGALG00000008317	anterior neural plate	SDSL
ENSGALG00000008564	anterior neural plate	NSUN6
ENSGALG00000008602	anterior neural plate	SLC39A12
ENSGALG00000008734	anterior neural plate	PCSK2
ENSGALG00000008778	anterior neural plate	SPRED2
ENSGALG00000009205	anterior neural plate
ENSGALG00000009254	anterior neural plate	ENO4
ENSGALG00000009287	anterior neural plate	ATF2
ENSGALG00000009415	anterior neural plate	SMOC1
ENSGALG00000009704	anterior neural plate	CHST15
ENSGALG00000009814	anterior neural plate	NSL1
ENSGALG00000010311	anterior neural plate	NAV3
ENSGALG00000010314	anterior neural plate	NEK9
ENSGALG00000010436	anterior neural plate	DMBX1
ENSGALG00000010440	anterior neural plate	MKNK1
ENSGALG00000010448	anterior neural plate	LTBP1
ENSGALG00000010497	anterior neural plate	SLC29A4
ENSGALG00000010539	anterior neural plate	RNF11
ENSGALG00000011823	anterior neural plate	FAT4
ENSGALG00000011855	anterior neural plate	RHOJ
ENSGALG00000012361	anterior neural plate	NIN
ENSGALG00000012457	anterior neural plate	SSTR3
ENSGALG00000013057	anterior neural plate
ENSGALG00000013060	anterior neural plate	ADCY2
ENSGALG00000013403	anterior neural plate	MSANTD3
ENSGALG00000014192	anterior neural plate	ATP10D
ENSGALG00000014321	anterior neural plate	SMIM14
ENSGALG00000014943	anterior neural plate	FAM169A
ENSGALG00000015028	anterior neural plate	RLN3
ENSGALG00000015485	anterior neural plate	ACP6
ENSGALG00000015681	anterior neural plate	NRIP1
ENSGALG00000016001	anterior neural plate	LZTS3
ENSGALG00000016174	anterior neural plate	LMBRD1
ENSGALG00000016467	anterior neural plate	SMC6
ENSGALG00000016732	anterior neural plate
ENSGALG00000017909	anterior neural plate
ENSGALG00000018815	anterior neural plate	PCGF2
ENSGALG00000020510	anterior neural plate
ENSGALG00000021686	anterior neural plate
ENSGALG00000024379	anterior neural plate
ENSGALG00000024486	anterior neural plate	C4orf48
ENSGALG00000024701	anterior neural plate
ENSGALG00000025014	anterior neural plate
ENSGALG00000025386	anterior neural plate	gga-mir-1723
ENSGALG00000025743	anterior neural plate	CDR2
ENSGALG00000026293	anterior neural plate	C3orf33
ENSGALG00000026744	anterior neural plate	OTP
ENSGALG00000027823	anterior neural plate	TFAP4
ENSGALG00000027853	anterior neural plate	CTNNA2
ENSGALG00000028626	anterior neural plate	DCLRE1B
ENSGALG00000028735	anterior neural plate
ENSGALG00000029382	anterior neural plate	BARX2
ENSGALG00000030038	anterior neural plate	C3
ENSGALG00000030902	anterior neural plate
ENSGALG00000031255	anterior neural plate	FGF1
ENSGALG00000031812	anterior neural plate	TDRKH
ENSGALG00000033170	anterior neural plate	GMDS
ENSGALG00000033960	anterior neural plate	ADGRB1
ENSGALG00000033997	anterior neural plate	ZNF800
ENSGALG00000034022	anterior neural plate
ENSGALG00000034171	anterior neural plate	EPB41L1
ENSGALG00000034206	anterior neural plate
ENSGALG00000034210	anterior neural plate	RPTOR
ENSGALG00000034306	anterior neural plate	NEUROD4
ENSGALG00000034631	anterior neural plate
ENSGALG00000034988	anterior neural plate	RDH5
ENSGALG00000035116	anterior neural plate
ENSGALG00000035530	anterior neural plate	TFCP2
ENSGALG00000035669	anterior neural plate	ADNP2
ENSGALG00000035799	anterior neural plate	SHISA9
ENSGALG00000036552	anterior neural plate	PDAP1
ENSGALG00000036638	anterior neural plate	TACR1
ENSGALG00000036678	anterior neural plate	ETV4
ENSGALG00000037369	anterior neural plate
ENSGALG00000038043	anterior neural plate	HECTD2
ENSGALG00000038266	anterior neural plate	CTXN2
ENSGALG00000038372	anterior neural plate	PRDM8
ENSGALG00000038405	anterior neural plate	CASR
ENSGALG00000038413	anterior neural plate	SURF6
ENSGALG00000039454	anterior neural plate	SP4
ENSGALG00000039690	anterior neural plate	STMN2
ENSGALG00000040241	anterior neural plate	NTRK3
ENSGALG00000040620	anterior neural plate	LSAMP
ENSGALG00000041295	anterior neural plate	EN2
ENSGALG00000042210	anterior neural plate	RABEPK
ENSGALG00000042469	anterior neural plate	PRKDC
ENSGALG00000042533	anterior neural plate
ENSGALG00000042617	anterior neural plate
ENSGALG00000043044	anterior neural plate	IL1R1
ENSGALG00000043460	anterior neural plate	SOX2
ENSGALG00000044404	anterior neural plate
ENSGALG00000044874	anterior neural plate
ENSGALG00000045165	anterior neural plate	C1orf109
ENSGALG00000046141	anterior neural plate
ENSGALG00000046747	anterior neural plate
ENSGALG00000046770	anterior neural plate
ENSGALG00000046924	anterior neural plate
ENSGALG00000047094	anterior neural plate
ENSGALG00000047441	anterior neural plate	TRARG1
ENSGALG00000047560	anterior neural plate
ENSGALG00000047722	anterior neural plate
ENSGALG00000048144	anterior neural plate
ENSGALG00000048368	anterior neural plate
ENSGALG00000048459	anterior neural plate	GAREM2
ENSGALG00000048948	anterior neural plate
ENSGALG00000049081	anterior neural plate
ENSGALG00000049098	anterior neural plate
ENSGALG00000049329	anterior neural plate
ENSGALG00000049492	anterior neural plate	ARL2BP
ENSGALG00000049684	anterior neural plate
ENSGALG00000049697	anterior neural plate
ENSGALG00000049728	anterior neural plate
ENSGALG00000049948	anterior neural plate
ENSGALG00000050315	anterior neural plate	CLC2DL3
ENSGALG00000050386	anterior neural plate
ENSGALG00000050658	anterior neural plate
ENSGALG00000051367	anterior neural plate
ENSGALG00000052375	anterior neural plate
ENSGALG00000052573	anterior neural plate	UBE2S
ENSGALG00000052594	anterior neural plate
ENSGALG00000052644	anterior neural plate
ENSGALG00000053318	anterior neural plate
ENSGALG00000053449	anterior neural plate
ENSGALG00000053624	anterior neural plate
ENSGALG00000053844	anterior neural plate
ENSGALG00000054072	anterior neural plate
ENSGALG00000054100	anterior neural plate
ENSGALG00000054479	anterior neural plate
ENSGALG00000054971	anterior neural plate
ENSGALG00000000284	primitive streak	HOXB4
ENSGALG00000001231	primitive streak	SAMHD1
ENSGALG00000001267	primitive streak	MAP2K2
ENSGALG00000001727	primitive streak	LZTS1
ENSGALG00000001816	primitive streak	MAGI3
ENSGALG00000002229	primitive streak	FBXW11
ENSGALG00000002532	primitive streak	GJA4
ENSGALG00000002569	primitive streak	RAN
ENSGALG00000002816	primitive streak	STK10
ENSGALG00000002877	primitive streak	LRRC45
ENSGALG00000002964	primitive streak	DHX37
ENSGALG00000003148	primitive streak	SPAG16
ENSGALG00000003217	primitive streak	LITAF
ENSGALG00000003358	primitive streak	UBIAD1
ENSGALG00000003387	primitive streak
ENSGALG00000003759	primitive streak	RORA
ENSGALG00000004106	primitive streak	DHCR7
ENSGALG00000004144	primitive streak
ENSGALG00000004494	primitive streak	CCNE1
ENSGALG00000004631	primitive streak	DRAXIN
ENSGALG00000005243	primitive streak	PPP3CB
ENSGALG00000005579	primitive streak	GFER
ENSGALG00000005679	primitive streak	CDX1
ENSGALG00000006049	primitive streak	STK26
ENSGALG00000006374	primitive streak	TBX6
ENSGALG00000006480	primitive streak	TCF7
ENSGALG00000007058	primitive streak	LSG1
ENSGALG00000007130	primitive streak	RAC1
ENSGALG00000007706	primitive streak	FGF8
ENSGALG00000007819	primitive streak	PDZRN3
ENSGALG00000008460	primitive streak	ZFYVE19
ENSGALG00000008469	primitive streak
ENSGALG00000008645	primitive streak	NKRF
ENSGALG00000008797	primitive streak	WASL
ENSGALG00000009532	primitive streak	GXYLT1
ENSGALG00000009556	primitive streak	PRICKLE1
ENSGALG00000009704	primitive streak	CHST15
ENSGALG00000009887	primitive streak	DIEXF
ENSGALG00000010232	primitive streak	VRTN
ENSGALG00000010675	primitive streak	PSMC1
ENSGALG00000010842	primitive streak	UBR7
ENSGALG00000010976	primitive streak	CCDC126
ENSGALG00000010992	primitive streak	SLC6A15
ENSGALG00000011024	primitive streak	CACHD1
ENSGALG00000011238	primitive streak	WLS
ENSGALG00000011423	primitive streak	CEP43
ENSGALG00000011489	primitive streak	TBXT
ENSGALG00000011537	primitive streak	PDE10A
ENSGALG00000011931	primitive streak	SNU13
ENSGALG00000012186	primitive streak	CASP6
ENSGALG00000012342	primitive streak	SASH1
ENSGALG00000012380	primitive streak	SPOPL
ENSGALG00000012944	primitive streak	DENND5B
ENSGALG00000013037	primitive streak	BCL2L13
ENSGALG00000013085	primitive streak	PTPRO
ENSGALG00000013454	primitive streak	HOXB1
ENSGALG00000014687	primitive streak	EPHA1
ENSGALG00000014873	primitive streak	GJA1
ENSGALG00000014994	primitive streak	CRHBP
ENSGALG00000016485	primitive streak	RHOB
ENSGALG00000016665	primitive streak	FDFT1
ENSGALG00000016820	primitive streak	GAS6
ENSGALG00000016906	primitive streak	SPRY2
ENSGALG00000017627	primitive streak	C10orf2
ENSGALG00000021193	primitive streak	STARD5
ENSGALG00000021637	primitive streak	WDR18
ENSGALG00000024047	primitive streak	MYCL
ENSGALG00000025789	primitive streak	gga-mir-6614
ENSGALG00000025929	primitive streak	HOXA5
ENSGALG00000026853	primitive streak	FGF3
ENSGALG00000027056	primitive streak
ENSGALG00000027159	primitive streak
ENSGALG00000027925	primitive streak	HOXA3
ENSGALG00000028376	primitive streak	FGF19
ENSGALG00000028983	primitive streak	HOXA9
ENSGALG00000029170	primitive streak	NPBWR2
ENSGALG00000029446	primitive streak
ENSGALG00000029469	primitive streak
ENSGALG00000029632	primitive streak	CHST13
ENSGALG00000030253	primitive streak	RBM12
ENSGALG00000030550	primitive streak	ATP2B1
ENSGALG00000030969	primitive streak	CLEC3B
ENSGALG00000033997	primitive streak	ZNF800
ENSGALG00000034168	primitive streak	WNT5A
ENSGALG00000034983	primitive streak	CDX2
ENSGALG00000034986	primitive streak	HEYL
ENSGALG00000035184	primitive streak	SDC3
ENSGALG00000035504	primitive streak	ETV1
ENSGALG00000036238	primitive streak	LUC7L2
ENSGALG00000037310	primitive streak	EVX1
ENSGALG00000037494	primitive streak	WNT8A
ENSGALG00000038657	primitive streak	ZNF777
ENSGALG00000038758	primitive streak	MMP15
ENSGALG00000039705	primitive streak	GFPT2
ENSGALG00000040521	primitive streak	HOXA2
ENSGALG00000041078	primitive streak	MID1IP1
ENSGALG00000041267	primitive streak	BMI1
ENSGALG00000041644	primitive streak	ATP11A
ENSGALG00000041700	primitive streak	GNAI3
ENSGALG00000042023	primitive streak
ENSGALG00000042122	primitive streak	LARP4
ENSGALG00000042598	primitive streak	PUM1
ENSGALG00000042645	primitive streak	PARD3B
ENSGALG00000042657	primitive streak	WNT3A
ENSGALG00000043787	primitive streak	DEPDC6
ENSGALG00000050516	primitive streak
ENSGALG00000050584	primitive streak
ENSGALG00000050840	primitive streak	APCDD1
ENSGALG00000052646	primitive streak	EXD3
ENSGALG00000052873	primitive streak	MAPKBP1
ENSGALG00000053539	primitive streak
ENSGALG00000054657	primitive streak
ENSGALG00000000059	notochord	TUBB3
ENSGALG00000000071	notochord
ENSGALG00000000430	notochord	SPPL2C
ENSGALG00000000442	notochord	KCNA2
ENSGALG00000000476	notochord	LRRTM4
ENSGALG00000000604	notochord
ENSGALG00000000653	notochord	CNTN2
ENSGALG00000001149	notochord	ADGRG5
ENSGALG00000001171	notochord	SEMA6B
ENSGALG00000001219	notochord	PIGU
ENSGALG00000001682	notochord	FBXL20
ENSGALG00000002044	notochord	EEF2KMT
ENSGALG00000002055	notochord	HES4
ENSGALG00000002266	notochord	OGDHL
ENSGALG00000002267	notochord	DCUN1D3
ENSGALG00000002577	notochord
ENSGALG00000002667	notochord	OLFML2B
ENSGALG00000002945	notochord	TMEM266
ENSGALG00000003457	notochord	CNP
ENSGALG00000004448	notochord	BRINP2
ENSGALG00000004472	notochord	ASTN1
ENSGALG00000004573	notochord	LRRC8A
ENSGALG00000004614	notochord	NPL
ENSGALG00000004860	notochord	RASD1
ENSGALG00000004917	notochord	DOC2B
ENSGALG00000005094	notochord	GRAPL
ENSGALG00000005134	notochord	ZSWIM8
ENSGALG00000005499	notochord	IL17RD
ENSGALG00000005550	notochord	ST6GAL1
ENSGALG00000005553	notochord	NLGN3
ENSGALG00000005801	notochord	CHRNA4
ENSGALG00000005826	notochord	DLEC1
ENSGALG00000006050	notochord	CYP2R1
ENSGALG00000006508	notochord	FGF13
ENSGALG00000006604	notochord	KIF3B
ENSGALG00000006882	notochord	ST8SIA2
ENSGALG00000007417	notochord	ARMC4
ENSGALG00000007837	notochord	KAZALD1
ENSGALG00000007980	notochord	KCNG1
ENSGALG00000008231	notochord	PACSIN3
ENSGALG00000008465	notochord	SORCS1
ENSGALG00000008586	notochord	TUBB4B
ENSGALG00000008881	notochord	RGS3
ENSGALG00000008918	notochord	LAMP5
ENSGALG00000009256	notochord	LEFTY1
ENSGALG00000009338	notochord	ZFYVE1
ENSGALG00000009737	notochord	TAC1
ENSGALG00000010313	notochord
ENSGALG00000010470	notochord	TCERG1L
ENSGALG00000010718	notochord
ENSGALG00000011181	notochord	FKBP14
ENSGALG00000011446	notochord	TNFAIP2
ENSGALG00000011592	notochord	MRAS
ENSGALG00000011880	notochord	BBS7
ENSGALG00000011913	notochord	SEPTIN3
ENSGALG00000011990	notochord	USP53
ENSGALG00000012094	notochord	SLC35F4
ENSGALG00000012179	notochord	SOCS4
ENSGALG00000012277	notochord	MAFF
ENSGALG00000012522	notochord	PVALB
ENSGALG00000012732	notochord	PHACTR1
ENSGALG00000012821	notochord	TUBB2B
ENSGALG00000013568	notochord	NR4A3
ENSGALG00000014687	notochord	EPHA1
ENSGALG00000015089	notochord	GAP43
ENSGALG00000015443	notochord	FKTN
ENSGALG00000015596	notochord	MAP3K7
ENSGALG00000015977	notochord	SMOX
ENSGALG00000016470	notochord	KCNS3
ENSGALG00000016514	notochord
ENSGALG00000016600	notochord	POMC
ENSGALG00000016776	notochord	TBC1D8
ENSGALG00000016817	notochord	RASA3
ENSGALG00000017652	notochord	TTC9
ENSGALG00000019866	notochord	PFN4
ENSGALG00000020922	notochord	C1orf21
ENSGALG00000020975	notochord	TMEM233
ENSGALG00000022030	notochord	PGAP3
ENSGALG00000023898	notochord
ENSGALG00000024379	notochord
ENSGALG00000025876	notochord	THPO
ENSGALG00000026146	notochord	CRLF1
ENSGALG00000026167	notochord	PIK3R5
ENSGALG00000026446	notochord	CPLX3
ENSGALG00000026957	notochord	SEMA4G
ENSGALG00000026983	notochord	CHRD
ENSGALG00000027920	notochord	CPLX2
ENSGALG00000027965	notochord	OPRL1
ENSGALG00000028565	notochord	PCDHGC3
ENSGALG00000028803	notochord	B3GNT4
ENSGALG00000029135	notochord	YEATS4
ENSGALG00000029195	notochord	STK32A
ENSGALG00000030101	notochord	CSDC2
ENSGALG00000030111	notochord
ENSGALG00000030229	notochord	CSMD2
ENSGALG00000030587	notochord
ENSGALG00000030647	notochord	MFAP2
ENSGALG00000030720	notochord
ENSGALG00000030886	notochord	PTGDS
ENSGALG00000031144	notochord	ZIC3
ENSGALG00000031368	notochord	PHF12
ENSGALG00000031373	notochord	PADI3
ENSGALG00000031427	notochord
ENSGALG00000031590	notochord	B3GAT2
ENSGALG00000031700	notochord	TRPS1
ENSGALG00000032856	notochord	GFRA2
ENSGALG00000033110	notochord	SNX33
ENSGALG00000033150	notochord	MIDN
ENSGALG00000034305	notochord
ENSGALG00000034326	notochord	TMEM158
ENSGALG00000035679	notochord	LMO1
ENSGALG00000035981	notochord	NOTO
ENSGALG00000036085	notochord
ENSGALG00000036360	notochord	TRPV4
ENSGALG00000037349	notochord
ENSGALG00000037408	notochord	ADMP
ENSGALG00000038364	notochord	CCN3
ENSGALG00000038372	notochord	PRDM8
ENSGALG00000038529	notochord	PLPPR3
ENSGALG00000038635	notochord
ENSGALG00000039170	notochord	LHFPL5
ENSGALG00000039269	notochord	RNF213
ENSGALG00000039690	notochord	STMN2
ENSGALG00000039708	notochord
ENSGALG00000039989	notochord	GPR160
ENSGALG00000040224	notochord	TIRAP
ENSGALG00000040297	notochord	NBL1
ENSGALG00000040351	notochord	ACAP1
ENSGALG00000040761	notochord	DRD4
ENSGALG00000041204	notochord	IGF2BP1
ENSGALG00000041622	notochord
ENSGALG00000041845	notochord	ZNF692
ENSGALG00000042607	notochord	RSPO3
ENSGALG00000042642	notochord	RARRES2
ENSGALG00000043860	notochord	PGR2/3
ENSGALG00000043920	notochord	OTUD3
ENSGALG00000045574	notochord	CAMK2N2
ENSGALG00000046141	notochord
ENSGALG00000046369	notochord
ENSGALG00000047130	notochord
ENSGALG00000047297	notochord	PROK1
ENSGALG00000048664	notochord
ENSGALG00000048750	notochord
ENSGALG00000049181	notochord	CHST14
ENSGALG00000049229	notochord
ENSGALG00000049245	notochord
ENSGALG00000049469	notochord
ENSGALG00000049677	notochord
ENSGALG00000049919	notochord
ENSGALG00000050081	notochord
ENSGALG00000050798	notochord
ENSGALG00000050829	notochord
ENSGALG00000051854	notochord
ENSGALG00000052007	notochord
ENSGALG00000052171	notochord
ENSGALG00000052986	notochord
ENSGALG00000053228	notochord
ENSGALG00000053645	notochord
ENSGALG00000053729	notochord
ENSGALG00000054418	notochord
ENSGALG00000054469	notochord	DISP1
ENSGALG00000054738	notochord
